# Metagenomic analysis of a blood stain from the French revolutionary Jean-Paul Marat (1743-1793)

**DOI:** 10.1101/825034

**Authors:** Toni de-Dios, Lucy van Dorp, Philippe Charlier, Sofia Morfopoulou, Esther Lizano, Celine Bon, Corinne Le Bitouzé, Marina Alvarez-Estape, Tomas Marquès-Bonet, François Balloux, Carles Lalueza-Fox

## Abstract

The French revolutionary Jean-Paul Marat (1743-1793) was assassinated in 1793 in his bathtub, where he was trying to find relief from the debilitating skin disease he was suffering from. At the time of his death, Marat was annotating newspapers, which got stained with his blood and were subsequently preserved by his sister. We extracted and sequenced DNA from the blood stain and also from another section of the newspaper, which we used for comparison. Results from the human DNA sequence analyses were compatible with a heterogeneous ancestry of Marat, with his mother being of French origin and his father born in Sardinia. Metagenomic analyses of the non-human reads uncovered the presence of fungal, bacterial and low levels of viral DNA. Relying on the presence/absence of microbial species in the samples, we could cast doubt on several putative infectious agents that have been previously hypothesised as the cause of his condition but for which we detect not a single sequencing read. Conversely, some of the species we detect are uncommon as environmental contaminants and may represent plausible infective agents. Based on all the available evidence, we hypothesize that Marat may have suffered from a fungal infection (seborrheic dermatitis), possibly superinfected with bacterial opportunistic pathogens.
