## Supplementary material for "Metagenomic analysis of a blood stain from the French revolutionary Jean-Paul Marat (1743-1793)": Table S6

### Sheet: Sheet1
Supplementary Table S6: Number of quality filtered reads mapping to candidate species using Bowtie2 and BWA pipelines. Raw reads classified by metaMix and KrakenUniq are also provided.
Species	Reference Assembly	metaMix (rRNA removed)	KrakenUniq (rRNA removed)	Modern mapping pipeline Bowtie2			Ancient mapping pipeline Bowtie2
				Mapped Reads	Mean Coverage	% Cover 1X	Mapped Reads	Mean Coverage	% Cover 1X
Acinetobacter junii	GCF_001941805.1	59392	41598	45993	1.54	60.86	46010	1.54	60.86
Aspergillus glaucus	GCF_001890805.1	76031	0	31360	0.15	4.08	31360	0.15	4.08
Cutibacterium acnes	GCF_000008345.1	119424	65670	83819	3.37	93.6	83831	3.37	93.6
Human betaherpesvirus 6B (HHV6B)	GCF_000846365.1	14	0	14	0.01	0.91	14	0.01	0.91
Human papillomavirus 179 HPV179	GCF_000912535.1	8	0	7	0.09	9.19	7	0.09	9.19
Human papillomavirus 5 (HPV5)	GCF_000866505.1	9	0	7	0.09	3.78	7	0.09	3.78
Malassezia restricta	GCF_003290485.1	11561	0	11560	0.15	12.37	11559	0.15	12.37
Mycobacterium leprae	GCF_000195855.1	0	165	5	0	0.01	5	0	0.01
Mycobacterium tuberculosis	GCF_000195955.2	0	6	12	0	0.01	12	0	0.01
Staphylococcus aureus	GCF_000013425.1	587	307	313	0.01	0.9	313	0.01	0.9
Staphylococcus epidermis	GCF_000007645.1	3762	1180	2689	0.11	8.35	2689	0.11	8.35
Treponema pallidum	GCF_000604125.1	NA	NA	0	0	0	0	0	0
Species	Reference Assembly			Modern mapping pipeline BWA mem			Ancient mapping pipeline BWA samse/sampe
				Mapped Reads	Mean Coverage	% Cover 1X	Mapped Reads	Mean Coverage	% Cover 1X
Acinetobacter junii	GCF_001941805.1			37836	1.2916	60.51	36421	1.2597	59.96
Aspergillus glaucus	GCF_001890805.1			36400	0.0964	3.52	13222	0.0350	1.65
Cutibacterium acnes	GCF_000008345.1			86415	3.4334	94.8	86019	3.4209	94.79
Human betaherpesvirus 6B (HHV6B)	GCF_000846365.1			14	0.0091	0.85	14	0.0091	0.85
Human papillomavirus 179 HPV179	GCF_000912535.1			7	0.0919	9.19	7	0.0919	9.19
Human papillomavirus 5 (HPV5)	GCF_000866505.1			4	0.0616	4.85	4	0.0616	4.85
Malassezia restricta	GCF_003290485.1			13150	0.1626	14.14	13031	0.1614	14.21
Mycobacterium leprae	GCF_000195855.1			88	0.0014	0.08	32	0.0004	0.04
Mycobacterium tuberculosis	GCF_000195955.2			230	0.0028	0.16	103	0.0011	0.09
Staphylococcus aureus	GCF_000013425.1			473	0.0144	1.16	358	0.0115	1.03
Staphylococcus epidermis	GCF_000007645.1			2563	0.1014	8.4	2420	0.0969	8.22
Treponema pallidum	GCF_000604125.1			5	0.0002	0.01	1	0	0
Modern mapping pipeline Bowtie2
Bowtie2 with a maximum mismatch in seed alignment (-N) of 1
Duplicates removed
Mapped reads filtered for a mapping quality of >30
Mapping statistics provided by bbmap pileup.sh
Ancient mapping pipeline Bowtie2
Bowtie2 with a maximum mismatch in seed alignment (-N) of 1, a reptitive seed of 3 (-R 3), length of seed substring of 20 (-L 20), and an interval between seed substrings of S,1,0.50 (-i)
Duplicates removed
Mapped reads filtered for a mapping quality of >30
Mapping statistics provided by bbmap pileup.sh
Modern mapping pipeline BWA
Default parameters of BWA mem algorithm
Duplicates removed
Mapped reads filtered for a mapping quality of >30
Mapping statistics provided by qualimap bamqc
Ancient mapping pipeline BWA
BWA aln combined with samse/sampe algorithm
Seeding is disabled (-l = 9999999), open gap penalty (-o) is set to 2 and edit distance (-n) is set to 1%
Duplicates removed
Mapped reads filtered for a mapping quality of >30
Mapping statistics provided by qualimap bamqc
NA = Species not included in database
