## Supplementary material for "Metagenomic analysis of a blood stain from the French revolutionary Jean-Paul Marat (1743-1793)": Table S8

### Sheet: Sheet1
Table S8: metaMix read classification and species assingments by metaMix of reads obtained from two historic parchment samples published in Teasdale et al. 2015.
ERR466100 - PA1 - 17th century
taxonID	scientName	finalAssignments	poster.prob	log10BF	mean	median	sd
500485	Penicillium rubens Wisconsin 54-1255	1154	1	10632	0.997676	1	0.0272355
246432	Staphylococcus equorum	701	1	6265.75	0.993823	1	0.0606657
405948	Saccharopolyspora erythraea NRRL 2338	124	1	634.473	0.984655	1	0.0643448
40214	Acinetobacter johnsonii	59	1	322.61	0.999074	1	0.00432139
2029986	Shewanella sp. WE21	62	1	243.151	0.921272	1	0.166438
24	Shewanella putrefaciens	49	0.72	200.789	0.912599	1	0.206264
29385	Staphylococcus saprophyticus	37	0.96	180.094	0.96075	1	0.164993
28090	Acinetobacter lwoffii	40	1	157.555	0.96281	1	0.145839
414996	Actinopolyspora erythraea	39	1	61.2716	0.902207	0.999983	0.2145
645	Aeromonas salmonicida	23	0.57	48.3078	0.986922	1	0.0431882
unknown	unknown	5982	1	NA	0.99841	1	0.027748
ERR466101 - PA2 - 18th century
taxonID	scientName	finalAssignments	poster.prob	log10BF	mean	median	sd
405948	Saccharopolyspora erythraea NRRL 2338	2476	1	11548.5	0.946509	0.99999	0.131081
2029986	Shewanella sp. WE21	2665	1	11393.4	0.919092	0.999472	0.147141
414996	Actinopolyspora erythraea	630	1	2333.24	0.880049	0.999769	0.228646
645	Aeromonas salmonicida	1252	1	1997.62	0.844757	0.840503	0.161353
2033033	Aeromonas sp. CU5	341	1	1107.67	0.837233	0.996578	0.249475
1449976	Kutzneria albida DSM 43870	308	1	843.827	0.853888	0.998429	0.246984
399742	Enterobacter sp. 638	215	1	811.822	0.879486	0.999932	0.203986
654	Aeromonas veronii	373	1	807.449	0.733695	0.838175	0.288356
948519	Aeromonas rivipollensis	468	1	768.421	0.808893	0.861431	0.206346
1804986	Amycolatopsis albispora	337	1	763.667	0.798718	0.97571	0.266014
61646	Lelliottia amnigena	188	1	585.201	0.834801	0.999249	0.243392
860235	Kibdelosporangium phytohabitans	204	1	523.223	0.855741	0.998581	0.250318
1068978	Amycolatopsis methanolica 239	212	1	511.606	0.831375	0.991824	0.262392
530584	Prauserella marina	176	1	499.564	0.836916	0.999171	0.274574
2072503	Actinoalloteichus sp. AHMU CJ021	188	1	488.311	0.831507	0.996982	0.279197
1179773	Saccharothrix espanaensis DSM 44229	175	1	420.335	0.819195	0.995724	0.276343
47763	Streptomyces lydicus	189	1	417.477	0.850156	0.989329	0.225079
1653480	Alloactinosynnema sp. L-07	193	1	382.479	0.794727	0.958746	0.277034
2033032	Aeromonas sp. CA23	132	1	376.28	0.79492	0.992053	0.323763
24	Shewanella putrefaciens	690	1	365.685	0.662546	0.827114	0.297898
1612551	Actinoalloteichus sp. GBA129-24	169	0.7	358.737	0.783818	0.978216	0.300038
1221524	Amycolatopsis mediterranei RB	156	1	353.659	0.815694	0.993968	0.288911
340345	Actinoalloteichus hymeniacidonis	156	1	329.905	0.815383	0.989681	0.274996
1896961	Amycolatopsis sp. AA4	160	1	313.29	0.795896	0.981706	0.285882
2528243	Saccharomonospora sp. 31sw	170	1	307.543	0.769353	0.923783	0.290225
1586287	Lentzea guizhouensis	141	1	271.587	0.782206	0.988154	0.31052
1354302	Aeromonas hydrophila 4AK4	152	1	242.348	0.686731	0.89849	0.347357
1324960	Aeromonas salmonicida subsp. pectinolytica 34mel	270	1	237.341	0.430871	0.162077	0.367751
644	Aeromonas hydrophila	158	1	231.178	0.642058	0.695723	0.352155
1470176	Actinoalloteichus hoggarensis	136	1	230.435	0.779955	0.974149	0.295963
135487	Nocardia cyriacigeorgica	106	1	230.074	0.835863	0.99838	0.2682
2074	Pseudonocardia autotrophica	124	1	220.13	0.748488	0.974744	0.304323
439334	Mycobacterium avium subsp. hominissuis	76	0.56	195.371	0.8719	0.999894	0.234721
62322	Shewanella baltica	203	1	191.833	0.511043	0.47949	0.365294
2059264	Shewanella sp. Pdp11	118	1	167.567	0.63514	0.870539	0.401989
1830	Rhodococcus ruber	80	1	166.63	0.873734	0.999802	0.221255
471857	Saccharomonospora viridis DSM 43017	96	1	165.275	0.802579	0.998235	0.304628
1771	Mycolicibacterium phlei	90	1	165.158	0.798575	0.986268	0.272613
399599	Shewanella baltica OS195	103	0.66	145.99	0.60593	0.716666	0.403117
675635	Pseudonocardia dioxanivorans CB1190	84	1	142.748	0.85023	0.997476	0.253223
543736	Rhodococcus opacus PD630	62	1	139.932	0.875337	0.999949	0.249101
2071627	Plantactinospora sp. BB1	82	0.6	137.288	0.821221	0.997864	0.298968
28090	Acinetobacter lwoffii	39	1	134.267	0.991301	1	0.0321602
208439	Amycolatopsis japonica	106	1	127.403	0.696516	0.916065	0.344177
500485	Penicillium rubens Wisconsin 54-1255	47	1	126.278	0.911357	0.999996	0.201632
40214	Acinetobacter johnsonii	42	1	126.27	0.940805	1	0.193429
1791	Mycolicibacterium aurum	83	1	120.613	0.824174	0.98301	0.282582
246410	Coccidioides immitis RS	37	0.53	107.522	0.929794	1	0.204389
562	Escherichia coli	34	1	100.548	0.994134	1	0.0148939
31958	Amycolatopsis orientalis	107	1	99.9834	0.654621	0.766672	0.353033
479432	Streptosporangium roseum DSM 43021	51	1	98.6682	0.933032	0.999933	0.18149
693974	Shewanella baltica BA175	77	0.65	95.3115	0.5837	0.834143	0.429523
1690815	Pseudonocardia sp. HH130630-07	94	1	92.947	0.685197	0.91815	0.353121
222805	Mycobacterium chimaera	55	0.76	92.3923	0.845811	0.999719	0.258219
2024580	Plantactinospora sp. KBS50	74	1	89.7934	0.785086	0.991323	0.307875
1411117	Actinomadura amylolytica	66	1	88.8922	0.785404	0.995758	0.316835
2507582	Rhodococcus sp. ABRD24	57	1	84.1864	0.87806	0.997839	0.211822
644283	Micromonospora aurantiaca ATCC 27029	64	0.81	83.9976	0.818638	0.999664	0.294618
36809	Mycobacteroides abscessus	51	1	82.0669	0.89071	0.999963	0.237836
535722	Nannizzia gypsea CBS 118893	29	0.68	81.4808	0.991027	1	0.0406892
1688404	Pseudonocardia sp. EC080610-09	93	0.55	80.3071	0.685162	0.861544	0.342953
1841249	Streptomyces sp. RTd22	66	1	74.326	0.776281	0.970285	0.29011
749414	Streptomyces bingchenggensis BCW-1	61	1	72.4217	0.831151	0.999315	0.281902
455432	Nocardia terpenica	58	1	69.4582	0.796317	0.998891	0.316486
1773	Mycobacterium tuberculosis	36	0.7	63.0145	0.928326	0.999997	0.201416
445576	Pseudonocardia sp. AL041005-10	84	0.85	62.1815	0.6818	0.803672	0.327571
2499145	Rhodococcus sp. X156	69	1	59.3278	0.771396	0.965486	0.300577
441960	Talaromyces marneffei ATCC 18224	36	1	59.2193	0.895223	0.999967	0.242823
1835702	Penicillium arizonense	31	1	58.4801	0.955935	0.999996	0.101718
37329	Nocardia farcinica	69	0.85	58.3865	0.806662	0.986572	0.267209
339724	Histoplasma capsulatum NAm1	34	1	52.9353	0.927406	0.99999	0.169463
648	Aeromonas caviae	62	1	51.6459	0.650262	0.847183	0.384384
41047	Aspergillus thermomutatus	31	1	48.0343	0.959122	0.999999	0.12769
1911175	Amycolatopsis sp. BJA-103	91	1	47.289	0.674768	0.77659	0.311402
1909395	Nonomuraea sp. ATCC 55076	48	1	47.0548	0.882185	0.999357	0.224102
1990687	Rhodococcus sp. S2-17	52	1	44.2342	0.846461	0.998176	0.268232
446470	Stackebrandtia nassauensis DSM 44728	40	1	43.9292	0.919526	0.99999	0.195385
399804	Shewanella putrefaciens 200	66	1	42.7341	0.52782	0.515458	0.436769
1509407	Aspergillus nomius NRRL 13137	23	1	40.0061	0.928398	1	0.188818
1805827	Rhodococcus sp. MTM3W5.2	53	1	39.7232	0.74942	0.970188	0.318151
2498135	Streptomonospora sp. M2	54	1	36.7428	0.804955	0.983631	0.260128
2490853	Rhodococcus sp. NJ-530	42	0.65	35.5761	0.846921	0.999392	0.276968
2213200	Nocardia sp. Y48	47	1	34.9282	0.871938	0.998737	0.246366
227321	Aspergillus nidulans FGSC A4	27	1	33.9324	0.921121	0.999992	0.183587
344612	Aspergillus clavatus NRRL 1	32	1	33.712	0.94627	0.999648	0.127378
1511	Acetoanaerobium sticklandii	24	1	33.5248	0.967397	1	0.145436
1275	Kocuria rosea	41	1	33.2592	0.888428	0.999529	0.192861
54571	Streptomyces venezuelae	46	1	31.2764	0.860508	0.999529	0.244945
2153485	Streptomyces sp. endophyte_N2	38	1	31.1105	0.835184	0.999949	0.285533
350054	Mycolicibacterium gilvum PYR-GCK	41	0.54	29.6686	0.91233	0.999626	0.184214
351745	Shewanella sp. W3-18-1	55	0.83	29.0097	0.533271	0.480617	0.43172
2045	Pimelobacter simplex	36	1	29.0051	0.793898	0.999999	0.310519
2203204	Streptomyces sp. WAC 01438	49	0.98	26.0074	0.772096	0.992338	0.320835
1208104	Aeromonas media WS	49	1	25.8405	0.670726	0.954468	0.390996
103721	Actinosynnema pretiosum subsp. pretiosum	129	0.52	24.2056	0.536619	0.492696	0.307417
1112204	Gordonia polyisoprenivorans VH2	37	0.67	22.9076	0.900765	0.999541	0.214575
479435	Kribbella flavida DSM 17836	48	1	22.8826	0.812268	0.98833	0.276411
1886	Streptomyces albidoflavus	35	0.98	22.1451	0.859799	0.999986	0.27278
1912	Streptomyces hygroscopicus	49	0.58	21.8044	0.795774	0.991626	0.331155
1772	Mycolicibacterium smegmatis	48	0.89	21.5916	0.817593	0.998475	0.300628
134676	Actinoplanes sp. SE50/110	43	1	21.3798	0.856654	0.999357	0.249752
1500843	Rhodococcus biphenylivorans	56	0.52	21.2316	0.80764	0.977083	0.283696
1133849	Nocardia brasiliensis ATCC 700358	34	1	15.7527	0.907583	0.99991	0.239485
336963	Uncinocarpus reesii 1704	27	1	15.0555	0.91241	0.999993	0.178339
1077946	Streptomyces hundungensis	38	0.63	14.4793	0.774782	0.999937	0.3009
1079985	Streptomyces chartreusis NRRL 3882	49	0.54	14.0406	0.827344	0.988317	0.29819
42197	Actinosynnema pretiosum	119	1	11.1384	0.513726	0.499393	0.305493
